# Complete chloroplast genomes of *Anthurium huixtlense* and *Pothos scandens* (Pothoideae, Araceae): unique inverted repeat expansion and contraction affect rate of evolution

**DOI:** 10.1101/2020.03.11.987859

**Authors:** Abdullah, Claudia L. Henriquez, Furrukh Mehmood, Monica M. Carlsen, Madiha Islam, Mohammad Tahir Waheed, Peter Poczai, Thomas B. Croat, Ibrar Ahmed

## Abstract

The subfamily Pothoideae belongs to the ecologically important plant family Araceae. Here, we report the chloroplast genomes of two species of the subfamily Pothoideae: *Anthurium huixtlense* (163,116 bp) and *Pothos scandens* (164,719 bp). The chloroplast genome of *P. scandens* showed unique inverted repeats (IRs) contraction and expansion, which increases the size of the large single copy (102,956) region and decreases the size of the small single-copy (6779 bp) region. This led to duplication of many single-copy genes due to transfer to IR regions from the small single-copy (SSC) region, whereas some duplicate genes became single copy due to transfer to large single-copy regions. The rate of evolution of protein-coding genes was affected by the contraction and expansion of IRs; we found higher mutation rates for genes that exist in single-copy regions as opposed to IRs. We found a 2.3-fold increase of oligonucleotide repeats in *P. scandens* when compared with *A. huixtlense*, whereas amino acid frequency and codon usage revealed similarities. We recorded higher transition substitutions than transversion substitutions. The transition/transversion ratio was 2.26 in *P. scandens* and 2.12 in *A. huixtlense*. We also found a higher rate of transversion substitutions linked with non-synonymous substitutions than synonymous substitutions. The phylogenetic inference of the limited species showed the monophyly of the Araceae subfamilies. Our study provides insight into the molecular evolution of chloroplast genomes in the subfamily Pothoideae and family Araceae.
