## Supplementary Table 2 for "Complete chloroplast genomes of *Anthurium huixtlense* and *Pothos scandens* (Pothoideae, Araceae): unique inverted repeat expansion and contraction affect rate of evolution"

### Sheet: Anthurium huixtlense
Table S1. Amino acid frequency in Anthurium huixtlense
Codon	Amio acid	No's of codons	RSCU
GCA	A	403	1.13922
GCC	A	231	0.653004
GCG	A	158	0.446643
GCT	A	623	1.76113
TGC	C	77	0.496774
TGT	C	233	1.50323
GAC	D	207	0.386555
GAT	D	864	1.61345
GAA	E	1020	1.48256
GAG	E	356	0.517442
TTC	F	537	0.717914
TTT	F	959	1.28209
GGA	G	705	1.59232
GGC	G	170	0.383964
GGG	G	322	0.727273
GGT	G	574	1.29644
CAC	H	154	0.477519
CAT	H	491	1.52248
ATA	I	710	0.956014
ATC	I	416	0.560144
ATT	I	1102	1.48384
AAA	K	1045	1.49392
AAG	K	354	0.506076
CTA	L	363	0.80369
CTC	L	190	0.420664
CTG	L	182	0.402952
CTT	L	567	1.25535
TTA	L	823	1.82214
TTG	L	585	1.2952
ATG	M	602	1
AAC	N	301	0.478157
AAT	N	958	1.52184
CCA	P	328	1.2081
CCC	P	220	0.810313
CCG	P	124	0.456722
CCT	P	414	1.52486
CAA	Q	699	1.50161
CAG	Q	232	0.498389
AGA	R	518	1.95226
AGG	R	159	0.599246
CGA	R	344	1.29648
CGC	R	98	0.369347
CGG	R	118	0.444724
CGT	R	355	1.33794
AGC	S	114	0.337278
AGT	S	408	1.2071
TCA	S	436	1.28994
TCC	S	360	1.06509
TCG	S	160	0.473373
TCT	S	550	1.62722
ACA	T	426	1.25756
ACC	T	238	0.702583
ACG	T	163	0.481181
ACT	T	528	1.55867
GTA	V	514	1.44281
GTC	V	203	0.569825
GTG	V	207	0.581053
GTT	V	501	1.40632
TGG	W	446	1
TAC	Y	213	0.438723
TAT	Y	758	1.56128
TAA	*	35	1.25
TAG	*	26	0.053553
TGA	*	23	0.0473738

### Sheet: Pothos scandens
Table S1. Amino acid frequency in Pothos scandens
Codon	Amio acid	No's of codons	RSCU
GCA	A	440	1.1916
GCC	A	231	0.625592
GCG	A	147	0.398104
GCT	A	659	1.7847
TGC	C	69	0.458472
TGT	C	232	1.54153
GAC	D	203	0.408451
GAT	D	791	1.59155
GAA	E	979	1.48446
GAG	E	340	0.515542
TTC	F	484	0.64191
TTT	F	1024	1.35809
GGA	G	742	1.6581
GGC	G	157	0.350838
GGG	G	293	0.654749
GGT	G	598	1.33631
CAC	H	143	0.471947
CAT	H	463	1.52805
ATA	I	746	0.993342
ATC	I	390	0.519308
ATT	I	1117	1.48735
AAA	K	1016	1.54407
AAG	K	300	0.455927
CTA	L	365	0.802492
CTC	L	167	0.367167
CTG	L	153	0.336387
CTT	L	572	1.2576
TTA	L	905	1.98974
TTG	L	567	1.24661
ATG	M	617	1
AAC	N	262	0.442942
AAT	N	921	1.55706
CCA	P	316	1.20611
CCC	P	198	0.755725
CCG	P	118	0.450382
CCT	P	416	1.58779
CAA	Q	695	1.52915
CAG	Q	214	0.470847
AGA	R	456	1.90264
AGG	R	126	0.52573
CGA	R	323	1.34771
CGC	R	89	0.371349
CGG	R	95	0.396384
CGT	R	349	1.45619
AGC	S	98	0.295775
AGT	S	439	1.32495
TCA	S	436	1.3159
TCC	S	318	0.959759
TCG	S	161	0.485915
TCT	S	536	1.61771
ACA	T	437	1.28814
ACC	T	231	0.680914
ACG	T	143	0.421518
ACT	T	546	1.60943
GTA	V	535	1.46275
GTC	V	204	0.557758
GTG	V	196	0.535885
GTT	V	528	1.44361
TGG	W	462	1
TAC	Y	200	0.401204
TAT	Y	797	1.5988
TAA	*	39	1.31461
TAG	*	29	0.0581745
TGA	*	21	0.0421264
