## Supplementary Table 3 for "Complete chloroplast genomes of *Anthurium huixtlense* and *Pothos scandens* (Pothoideae, Araceae): unique inverted repeat expansion and contraction affect rate of evolution"

### Sheet: Pothos scandens
Table S3. Oligonucleotide repeats in Pothos scandens
S.No	Type	size	size 2	regions	position 1	position 2
1	P	30	30	LSC	1649	1651
2	F	36	36	LSC	4402	4416
3	P	32	32	LSC	4408	69198
4	F	35	33	LSC	4408	4454
5	F	44	43	LSC	4421	4447
6	P	36	36	LSC	4421	64063
7	F	35	34	LSC	4426	4557
8	C	36	34	LSC	4427	77350
9	F	32	35	LSC	4427	4471
10	C	37	37	LSC	4432	49583
11	P	36	37	LSC/IR	4432	126225
12	P	36	36	LSC	4432	49575
13	R	48	49	LSC	4433	4443
14	P	35	37	LSC	4433	64071
15	P	36	35	LSC	4443	64061
16	P	36	37	LSC	4446	64063
17	C	36	33	LSC	4451	49602
18	P	35	36	LSC	4457	120204
19	P	34	35	LSC	4463	50588
20	F	38	39	LSC	4471	4484
21	F	35	32	LSC	4471	4532
22	R	35	35	LSC	4472	48564
23	R	35	34	LSC	4537	100457
24	P	34	35	LSC/IR	4537	126233
25	F	38	37	LSC	4544	48575
26	F	37	38	LSC	4545	48574
27	P	35	34	LSC	4557	49651
28	R	32	32	LSC	5485	5485
29	F	33	32	LSC	9036	38105
30	P	34	34	LSC	9038	48184
31	P	40	40	LSC	9214	9214
32	F	31	30	LSC	9225	52500
33	P	34	34	LSC	29907	29907
34	C	35	34	LSC	32729	49566
35	P	36	37	LSC	32730	49575
36	P	33	31	LSC	32732	52484
37	P	35	32	LSC	32732	50577
38	R	34	36	LSC	33796	49595
39	R	35	35	LSC	33796	49647
40	P	32	32	LSC	33849	33849
41	P	37	37	LSC	38886	38886
42	F	40	38	LSC	38887	64083
43	P	32	33	LSC	48558	50583
44	C	38	37	LSC	48564	48579
45	P	35	33	LSC	48564	64063
46	R	36	36	LSC	48566	77298
47	R	36	35	LSC	48581	52493
48	C	34	35	LSC	48581	52493
49	F	32	31	LSC	49562	49647
50	R	36	36	LSC	49567	49592
51	R	44	44	LSC	49575	49575
52	R	35	34	LSC	49582	64067
53	F	55	55	LSC	49601	49652
54	F	34	33	LSC	52296	52323
55	P	37	34	LSC	52484	52503
56	P	49	49	LSC	64067	100449
57	P	36	35	LSC	64074	77307
58	C	37	37	LSC	64079	100446
59	F	35	32	LSC/IR	64082	115678
60	R	32	32	LSC	64084	64084
61	F	37	38	LSC	64122	64135
62	P	51	51	LSC	69511	69511
63	P	40	40	LSC	75524	75524
64	R	34	34	LSC	77294	77294
65	R	32	32	LSC	77346	77346
66	R	40	39	LSC/SSC	77347	131360
67	P	37	37	LSC	89232	89232
68	P	30	31	LSC	91982	92016
69	F	48	47	LSC	94792	94837
70	P	37	37	LSC	100334	100334
71	R	43	41	LSC	100443	100446
72	F	38	38	LSC	100444	100446
73	C	35	35	LSC	100448	100449
74	P	35	35	LSC	100449	100449
75	R	38	38	IR	115666	115666
76	R	36	36	IR	115689	115689
77	R	33	33	IR	115858	115858
78	R	34	34	IR	119116	119116
79	P	48	48	IR	119772	119772
80	R	31	31	IR	120228	120228
81	F	39	39	IR	120362	120410
82	P	41	41	IR	124275	124275
83	F	36	38	IR	124309	124324
84	R	35	35	IR	124583	124583
85	R	33	33	IR	126212	126212

### Sheet: Anthurium huixtlense
Table S3. Oligonucleotide repeats in Anthurium huixtlense
S.No	Type	size	size 2	regions	position 1	position 2
1	P	41	41	LSC	1686	1686
2	P	36	36	LSC	5375	5375
3	P	39	39	LSC	33284	33284
4	R	43	43	LSC	33671	63455
5	R	41	41	LSC	33684	63435
6	C	34	35	LSC	33684	87237
7	P	40	43	LSC	33685	87228
8	F	40	43	LSC	33685	87229
9	C	44	44	LSC	33687	63455
10	C	43	42	LSC/SSC	33690	124976
11	R	49	49	LSC	33825	33825
12	C	42	42	LSC	33828	87228
13	F	44	43	LSC	63422	63441
14	C	45	44	LSC	63434	87227
15	R	45	44	LSC	63434	87229
16	P	43	42	LSC	63437	87229
17	F	43	42	LSC	63437	87229
18	P	42	41	LSC	63443	87228
19	F	42	41	LSC	63443	87231
20	R	42	43	LSC	63444	63451
21	P	39	40	LSC	63445	87231
22	R	46	43	LSC	63453	87230
23	F	46	43	LSC	63455	87230
24	F	41	43	LSC	63654	63673
25	P	32	32	LSC	65333	65333
26	P	50	50	LSC	87225	87225
27	R	41	41	LSC	87229	87229
28	C	41	41	LSC	87229	87230
29	P	40	40	LSC	87229	87229
30	F	40	40	LSC	87229	87231
31	P	36	36	LSC	87235	87235
32	F	52	50	IR	94717	94762
33	F	45	45	IR	97183	97207
34	R	44	43	IR	100363	100368
35	R	39	38	IR	100607	100734
36	P	56	56	SSC	120223	120223
37	R	56	54	SSC	124801	124824
