## Supplementary Table 4 for "Complete chloroplast genomes of *Anthurium huixtlense* and *Pothos scandens* (Pothoideae, Araceae): unique inverted repeat expansion and contraction affect rate of evolution"

### Sheet: Sheet1
Table S4. Rate of evolution of protein coding genes
Gene	species	Ks	Ka	Ka/Ks
psbA	Anthurium huixtlense	0.1588	0.005	0.0314861
	Pothos scandens	0.1685	0.005	0.0296736
rps16	Anthurium huixtlense	0.1492	0.052	0.348525
	Pothos scandens	0.159	0.0324	0.203774
matK	Anthurium huixtlense	0.2227	0.0894	0.401437
	Pothos scandens	0.2497	0.0852	0.341209
psbK	Anthurium huixtlense	0.165	0.0292	0.17697
	Pothos scandens	0.165	0.0443	0.268485
psbI	Anthurium huixtlense	0.2758	0	0
	Pothos scandens	0.2758	0	0
atpA	Anthurium huixtlense	0.2024	0.0199	0.0983202
	Pothos scandens	0.198	0.0212	0.107071
atpF	Anthurium huixtlense	0.108	0.0893	0.826852
	Pothos scandens	0.0935	0.0951	1.01711
atpH	Anthurium huixtlense	0.1308	0.0057	0.043578
	Pothos scandens	0.1674	0.0057	0.0340502
atpI	Anthurium huixtlense	0.1386	0.0072	0.0519481
	Pothos scandens	0.1579	0.0072	0.0455985
rps2	Anthurium huixtlense	0.1421	0.0318	0.223786
	Pothos scandens	0.1344	0.0338	0.251488
rpoC2	Anthurium huixtlense	0.1794	0.0444	0.247492
	Pothos scandens	0.1757	0.0423	0.240751
rpoC1	Anthurium huixtlense	0.1848	0.0214	0.115801
	Pothos scandens	0.1707	0.0244	0.142941
rpoB	Anthurium huixtlense	0.1883	0.0237	0.125863
	Pothos scandens	0.1925	0.0241	0.125195
petN	Anthurium huixtlense	0.1606	0	0
	Pothos scandens	0.1606	0	0
psbM	Anthurium huixtlense	0	0	0
	Pothos scandens	0	0.0131	N/A
psbD	Anthurium huixtlense	0.1265	0	0
	Pothos scandens	0.1409	0	0
psbC	Anthurium huixtlense	0.1565	0.0047	0.0300319
	Pothos scandens	0.1463	0.0028	0.0191388
psbZ	Anthurium huixtlense	0.0667	0	0
	Pothos scandens	0.0665	0.0072	0.108271
rps14	Anthurium huixtlense	0.1624	0.0399	0.24569
	Pothos scandens	0.1694	0.0516	0.304604
psaB	Anthurium huixtlense	0.1732	0.0065	0.0375289
	Pothos scandens	0.1583	0.0065	0.0410613
psaA	Anthurium huixtlense	0.1431	0.0073	0.0510133
	Pothos scandens	0.1546	0.0108	0.0698577
ycf3	Anthurium huixtlense	0.1255	0.0131	0.104382
	Pothos scandens	0.125	0.0105	0.084
rps4	Anthurium huixtlense	0.1349	0.0267	0.197924
	Pothos scandens	0.1522	0.0289	0.189882
ndhJ	Anthurium huixtlense	0.2197	0.0137	0.0623578
	Pothos scandens	0.1694	0.0082	0.0484061
ndhK	Anthurium huixtlense	0.1808	0.0138	0.0763274
	Pothos scandens	0.2205	0.0138	0.062585
ndhC	Anthurium huixtlense	0.158	0.011	0.0696203
	Pothos scandens	0.1434	0.0184	0.128312
atpE	Anthurium huixtlense	0.1526	0.0301	0.197248
	Pothos scandens	0.2213	0.037	0.167194
atpB	Anthurium huixtlense	0.1628	0.0118	0.0724816
	Pothos scandens	0.2043	0.0127	0.0621635
rbcL	Anthurium huixtlense	0.2107	0.0242	0.114855
	Pothos scandens	0.1511	0.0252	0.166777
psaI	Anthurium huixtlense	0.0834	0.0122	0.146283
	Pothos scandens	0	0.0122	N/A
ycf4	Anthurium huixtlense	0.2664	0.0388	0.145646
	Pothos scandens	0.2232	0.0339	0.151882
cemA	Anthurium huixtlense	0.1804	0.0477	0.264412
	Pothos scandens	0.2158	0.0507	0.23494
petA	Anthurium huixtlense	0.2197	0.0271	0.12335
	Pothos scandens	0.2264	0.03	0.132509
psbJ	Anthurium huixtlense	0.03	0	0
	Pothos scandens	0	0.0117	N/A
psbL	Anthurium huixtlense	0.0858	0	0
	Pothos scandens	0.1347	0	0
psbF	Anthurium huixtlense	0.1033	0	0
	Pothos scandens	0.0678	0.0117	0.172566
psbE	Anthurium huixtlense	0.0351	0.0213	0.606838
	Pothos scandens	0.1108	0.0159	0.143502
petL	Anthurium huixtlense	0.1747	0.0303	0.17344
	Pothos scandens	0.1747	0.015	0.0858615
petG	Anthurium huixtlense	0.0746	0.0122	0.163539
	Pothos scandens	0.1554	0	0
psaJ	Anthurium huixtlense	0.2478	0.0102	0.0411622
	Pothos scandens	0.2094	0.0102	0.0487106
rpl33	Anthurium huixtlense	0.1642	0.0715	0.435445
	Pothos scandens	0.2347	0.0471	0.200682
rps18	Anthurium huixtlense	0.0293	0.0043	0.146758
	Pothos scandens	0.0445	0.0217	0.48764
rpl20	Anthurium huixtlense	0.1259	0.0191	0.151708
	Pothos scandens	0.1395	0.023	0.164875
clpP	Anthurium huixtlense	0.1213	0.0221	0.182193
	Pothos scandens	0.1354	0.0389	0.287297
psbB	Anthurium huixtlense	0.2006	0.0087	0.0433699
	Pothos scandens	0.2345	0.0091	0.038806
psbT	Anthurium huixtlense	0.084	0	0
	Pothos scandens	0.1308	0.0126	0.0963303
psbN	Anthurium huixtlense	0.1001	0.0104	0.103896
	Pothos scandens	0.0653	0.0104	0.159265
psbH	Anthurium huixtlense	0.1617	0.0504	0.311688
	Pothos scandens	0.0974	0.0569	0.584189
petB	Anthurium huixtlense	0.1476	0.0082	0.0555556
	Pothos scandens	0.1474	0.0082	0.0556309
petD	Anthurium huixtlense	0.1815	0.0083	0.04573
	Pothos scandens	0.2257	0	0
rpoA	Anthurium huixtlense	0.1777	0.0461	0.259426
	Pothos scandens	0.1894	0.046	0.242872
rps11	Anthurium huixtlense	0.2228	0.0315	0.141382
	Pothos scandens	0.2212	0.0419	0.189421
rpl36	Anthurium huixtlense	0.2142	0.012	0.0560224
	Pothos scandens	0.1662	0.012	0.0722022
rps8	Anthurium huixtlense	0.1099	0.0454	0.413103
	Pothos scandens	0.1222	0.0526	0.430442
rpl14	Anthurium huixtlense	0.266	0.0349	0.131203
	Pothos scandens	0.2967	0.0275	0.0926862
rpl16	Anthurium huixtlense	0.1452	0.01	0.0688705
	Pothos scandens	0.1568	0.0167	0.106505
rps3	Anthurium huixtlense	0.144	0.0417	0.289583
	Pothos scandens	0.1732	0.0344	0.198614
rpl22	Anthurium huixtlense	0.1752	0.0995	0.567922
	Pothos scandens	0.1819	0.1136	0.624519
rps19	Anthurium huixtlense	0.2425	0.0385	0.158763
	Pothos scandens	0.2687	0.0482	0.179382
rpl2	Anthurium huixtlense	0.0446	0.0099	0.221973
	Pothos scandens	0.0602	0.0099	0.164452
ycf2	Anthurium huixtlense	0.0253	0.0233	0.920949
	Pothos scandens	0.0355	0.03	0.84507
ndhB	Anthurium huixtlense	0.033	0.0044	0.133333
	Pothos scandens	0.0442	0.0079	0.178733
rps7	Anthurium huixtlense	0.0267	0.0115	0.430712
	Pothos scandens	0.0269	0.0057	0.211896
ycf1	Anthurium huixtlense	0.1855	0.1225	0.660377
	Pothos scandens	0.207	0.1318	0.636715
ndhF	Anthurium huixtlense	0.231	0.0486	0.21039
	Pothos scandens	0.232	0.0498	0.214655
rpl32	Anthurium huixtlense	0.1593	0.0346	0.2172
	Pothos scandens	0.1576	0.0259	0.16434
ccsA	Anthurium huixtlense	0.2281	0.0776	0.340202
	Pothos scandens	0.2185	0.0563	0.257666
ndhD	Anthurium huixtlense	0.2247	0.0245	0.109034
	Pothos scandens	0.215	0.0195	0.0906977
psaC	Anthurium huixtlense	0.3732	0.0283	0.0758307
	Pothos scandens	0.3167	0.0228	0.0719924
ndhG	Anthurium huixtlense	0.1796	0.023	0.128062
	Pothos scandens	0.1697	0.0153	0.0901591
ndhI	Anthurium huixtlense	0.1698	0.0259	0.152532
	Pothos scandens	0.1596	0.0209	0.130952
ndhA	Anthurium huixtlense	0.2188	0.0344	0.157221
	Pothos scandens	0.202	0.0338	0.167327
ndhH	Anthurium huixtlense	0.1646	0.0172	0.104496
	Pothos scandens	0.1691	0.0172	0.101715
rps15	Anthurium huixtlense	0.2596	0.0345	0.132897
	Pothos scandens	0.3408	0.0444	0.130282
	Average	0.159561	0.0261831	0.179804
